# Analyzing kinetic signaling data for G-protein-coupled receptors

**DOI:** 10.1101/2020.01.20.913319

**Authors:** Sam R.J. Hoare, Paul H. Tewson, Anne Marie Quinn, Thomas E. Hughes, Lloyd J. Bridge

## Abstract

In classical pharmacology, bioassay data are fit to general equations (e.g. the dose response equation) to determine empirical drug parameters (e.g. EC_50_ and E_max_), which are then used to calculate chemical parameters such as affinity and efficacy. Here we used a similar approach for kinetic, time course signaling data, to allow empirical and chemical definition of signaling by G-protein-coupled receptors in kinetic terms. Experimental data are analyzed using general time course equations (model-free approach) and mechanistic model equations (mechanistic approach) in the commonly-used curve-fitting program, GraphPad Prism. A literature survey indicated signaling time course data usually conform to one of four curve shapes: the straight line, association exponential curve, rise-and-fall to zero curve, and rise-and-fall to steady-state curve. In the model-free approach, the initial rate of signaling is quantified and this is done by curve-fitting to the whole time course, avoiding the need to select the linear part of the curve. It is shown that the four shapes are consistent with a mechanistic model of signaling, based on enzyme kinetics, with the shape defined by the regulation of signaling mechanisms (e.g. receptor desensitization, signal degradation). Signaling efficacy is the initial rate of signaling by agonist-occupied receptor (*k*_*τ*_), simply the rate of signal generation before it becomes affected by regulation mechanisms, measurable using the model-free analysis. Regulation of signaling parameters such as the receptor desensitization rate can be estimated if the mechanism is known. This study extends the empirical and mechanistic approach used in classical pharmacology to kinetic signaling data, facilitating optimization of new therapeutics in kinetic terms.
