## Supplementary material for "Analyzing kinetic signaling data for G-protein-coupled receptors": Curve fit results

### Sheet: Straight line
	Straight line fit results
	Figure 2a
	Inositol phosphates, AT1 receptor, AngII
	Proc Natl Acad Sci U S A. 2001 Feb 13;98(4):1601-6
	Figure 3c
	Fit to: "Straight line"
	Parameter	Fitted value	Std. error	% CV
	YIntercept	1.435	0.2601	18.1254
	Slope	0.1199	0.007884	6.57548
	R squared	0.983
	Figure 2b
	Inositol phosphates, GnRH1 receptor, GnRH
	J Biol Chem. 1998 May 8;273(19):11472-7
	Figure 4a
	Fit to: "Straight line"
	Parameter	Fitted value	Std. error	% CV
	YIntercept	9.216	0.2681	2.90907
	Slope	2.209	0.1205	5.45496
	R squared	0.9824
	Figure 2c
	cAMP, glucagon receptor, glucagon
	J Biol Chem. 1974 Jan 10;249(1):59-65
	Figure 1
	Fit to: "Straight line"
	Parameter	Fitted value	Std. error	% CV
	YIntercept	-3.795	2.571	67.747
	Slope	32.89	0.8491	2.58164
	R squared	0.9973
	Supplementary Figure S1a
	CRE-SPAP gene expression, β2 adrenoceptor, isoproterenol
	Mol Pharmacol. 2004 Apr;65(4):986-98
	Table 2
	Fit to: "[Pharmechanics] Baseline then straight line time course"
	Parameter	Fitted value	Std. error	% CV
	X0	1.232	0.1087	8.82305
	Baseline	= 0.000
	Slope	25.91	1.114	4.2995
	R squared	0.997
	Note: baseline fixed to zero
	Supplementary Figure S1b
	DNA synthesis, BB2 receptor, bombesin
	J Biol Chem. 1997 Jan 24;272(4):2509-14
	Figure 2
	Fit to: "[Pharmechanics] Baseline then straight line time course"
	Parameter	Fitted value	Std. error	% CV
	X0	17.11	1.884	11.0111
	Baseline	1.703	1.964	115.326
	Slope	1.473	0.09326	6.3313
	R squared	0.9847

### Sheet: Association exponential
	Association exponential curve fit results
	Figure 3a
	Inositol phosphates, AT1 receptor, AngII
	Proc Natl Acad Sci U S A. 2001 Feb 13;98(4):1601-6
	Fit to: "One-phase association"
	Parameter	Fitted value	Std. error	% CV
	Y0	1.044	0.09068	8.68582
	Plateau	3.425	0.2016	5.88613
	K	0.04029	0.00843	20.9233
	Span	2.38	0.1949	8.18908
	Initial rate	0.0958902
	R squared	0.9911
	Figure 3b
	IP3, GnRH1 receptor, GnRH
	Endocrinology. 1986 Jun;118(6):2561-71
	Fit to: "One-phase association"
	Parameter	Fitted value	Std. error	% CV
	Y0	73.63	8.791	11.9394
	Plateau	280.4	5.736	2.04565
	K	0.1194	0.0156	13.0653
	Span	206.8	9.986	4.82882
	Initial rate	24.6919
	R squared	0.9931
	Figure 3c
	cAMP, β2 receptor, isoproterenol
	J Biol Chem. 2008 Feb 1;283(5):2949-61
	Fit to: "One-phase association"
	Parameter	Fitted value	Std. error	% CV
	Y0	1.054	0.01096	1.03985
	Plateau	2.218	0.00274	0.123535
	K	1.135	0.02018	1.77797
	Span	1.164	0.01099	0.944158
	Initial rate	1.32114
	R squared	0.998
	Supplemental Figure S2a
	Receptor-Gs interaction, A2A receptor, adenosine
	J Biol Chem. 2006 Nov 3;281(44):33345-51
	Fit to: "Plateau followed by one phase association"
	Parameter	Fitted value	Std. error	% CV
	X0	121.8	3.211	2.63629
	Y0	0.0517	0.008813	17.0464
	Plateau	0.3914	0.005185	1.32473
	K	0.01799	0.001751	9.73319
	Span	0.3397	0.01022	3.00854
	Initial rate	0.0061112
	R squared	0.9884
	Supplemental Figure S2b
	Arrestin recruitment, AT1 receptor, AngI
	Biorxiv: https://www.biorxiv.org/content/10.1101/772293v1
	Fit to: "Plateau followed by one phase association"
	Parameter	Fitted value	Std. error	% CV
	X0	4.71	0.02074	0.44034
	Y0	-0.0001111	0.001717	1545.45
	Plateau	0.4388	0.001152	0.262534
	K	0.8123	0.02018	2.4843
	Span	0.4389	0.002068	0.471178
	Initial rate	0.356518
	R squared	0.9993
	Supplemental Figure S2c
	GTPγS binding, μ opioid receptor, DAMGO
	J Pharmacol Exp Ther. 2002 Jan;300(1):157-61
	Fit to: "One-phase association"
	Parameter	Fitted value	Std. error	% CV
	Y0	0.03012	0.00969	32.1713
	Plateau	0.2639	0.009674	3.66578
	K	0.03683	0.005537	15.0339
	Span	0.2338	0.01026	4.38837
	Initial rate	0.00861085
	R squared	0.9797
	Supplemental Figure S2d
	Gs activation, A2A adenosine receptor, adenosine
	J Biol Chem. 2006 Nov 3;281(44):33345-51
	Fit to: "Plateau followed by one phase association"
	Parameter	Fitted value	Std. error	% CV
	X0	1.089	0.01319	1.2112
	Y0	-0.03767	0.0003504	0.930183
	Plateau	-0.006568	0.0003715	5.65621
	K	2.705	0.1812	6.69871
	Span	0.0311	0.0005107	1.64212
	Initial rate	0.0841255
	R squared	0.9935
	Supplemental Figure S2e
	cAMP production, H2 receptor, amthamine
	Mol Pharmacol. 2002 Dec;62(6):1506-14
	Fit to: "One-phase association"
	Parameter	Fitted value	Std. error	% CV
	Y0	0	NA	NA
	Plateau	329.5	8.582	2.60455
	K	0.09293	0.006836	7.35607
	Span	329.5	8.582	2.60455
	Initial rate	30.6204
	R squared	0.9881
	Note: Y0 constrained to be zero. In initial analysis where Y0 was constrained to be > 0 the fitted value was very close to zero.
	Supplemental Figure S2f
	Inhibition of cAMP, D2 dopamine receptor, quinpirole
	SLAS Discov. 2018 Oct;23(9):898-906
	Inhibition phase					Stimulation phase
	Fit to: "Plateau followed by one phase decay"					Fit to: "Plateau followed by one phase association"
	Parameter	Fitted value	Std. error	% CV		Parameter	Fitted value	Std. error	% CV
	X0	24	NA	NA		X0	4.191	0.03342	0.797423
	Y0	1.591	0.005821	0.365871		Y0	1	0.00169	0.169
	Plateau	1.082	0.003555	0.328558		Plateau	1.597	0.001615	0.101127
	K	0.468	0.01729	3.69444		K	0.9212	0.03065	3.32718
	Span	0.5088	0.006549	1.28715		Span	0.5974	0.002338	0.391363
	Initial rate	0.238118				Initial rate	0.550325
	R squared	0.9974				R squared	0.9999
	Note: X0 constrained to be 24.00.
	Supplemental Figure S2g
	Wnt-3a, β-catenin stabilization
	PLoS One. 2008;3(10):e3498
	Fit to: "One-phase association"
	Parameter	Fitted value	Std. error	% CV
	Y0	0.01762	0.009926	56.3337
	Plateau	0.7026	0.01523	2.16766
	K	0.1711	0.01066	6.23027
	Span	0.685	0.01618	2.36204
	Initial rate	0.117204
	R squared	0.9977
	Supplemental Figure S2h
	GIRK channel current, M2 muscarinic receptor, ACh
	J Physiol. 2002 Dec 1;545(2):355-73
	Fit to: "Plateau followed by one phase decay"
	Parameter	Fitted value	Std. error	% CV
	X0	3.651	0.02279	0.624213
	Y0	-24.45	7.253	29.6646
	Plateau	-1953	7.59	0.388633
	K	0.3213	0.004802	1.49455
	Span	1928	10.5	0.544606
	Initial rate	619.466
	R squared	0.9992
	Supplemental Figure S2i
	Relaxation of HASM, β2 adrenoceptor, isoproterenol
	Am J Respir Cell Mol Biol. 2019 Aug;61(2):209-218
	Fit to: "Plateau followed by one phase decay"
	Parameter	Fitted value	Std. error	% CV
	X0	84.67	1.118	1.32042
	Y0	1.004	0.003067	0.305478
	Plateau	0.6008	0.003735	0.621671
	K	0.02393	0.001167	4.87672
	Span	0.4036	0.004833	1.19747
	Initial rate	0.00965815
	R squared	0.9968

### Sheet: Rise & fall to baseline
	Rise-and-fall to baseline curve fit results
	Figure 4a
	Diacylglycerol, AT1 receptor, AngII
	J Biol Chem. 2006 Nov 24;281(47):36411-9
	Fit to equation 7
	Parameter	Fitted value	Std. error	% CV
	X0	0.6186	0.004098	0.662464
	Baseline	0.01647	0.002772	16.8306
	C	4.206	0.1594	3.78982
	K1	5.531	0.2598	4.69716
	K2	0.8004	0.02066	2.58121
	Initial rate (=C)	4.206
	R squared	0.9918
	Figure 4b
	cAMP, β2 receptor, isoproterenol
	J Biol Chem. 2008 Feb 1;283(5):2949-61
	Fit to equation 7
	Parameter	Fitted value	Std. error	% CV
	X0	0.7217	NA	NA
	Baseline	0.3688	NA	NA
	C	35.32	NA	NA
	K1	1.458	NA	NA
	K2	0.9624	NA	NA
	Note: Robust regression fit used - see picture at right
	Regular "Least squares regression" gave ambiguous fit - see below
	See https://www.graphpad.com/guides/prism/8/curve-fitting/reg_fit_tab_2.htm?q=robust
	Least squares regression fit
	Parameter	Fitted value	Std. error	% CV
	X0	0.6883	0.006149	0.89336
	Baseline	0.3819	0.06945	18.1854
	C	33.65	0.8236	2.44755
	K1	~ 1.155	~ 36.23	NA
	K2	~ 1.153	~ 36.17	NA
	R squared	0.9911
	Figure 4c
	Ca2+ mobilization, GnRH1 receptor, GnRH
	Endocrinology. 1992 Aug;131(2):925-32
	Fit to equation 7
	Parameter	Fitted value	Std. error	% CV
	X0	52.39	0.03382	0.0645543
	Baseline	0.06348	0.6509	1025.36
	C	271.6	7.993	2.94293
	K1	0.4616	0.01781	3.85832
	K2	0.07222	0.001291	1.78759
	Initial rate (=C)	271.6
	R squared	0.9928

### Sheet: Rise & fall to steady-state
	Rise-and-fall to steady-state curve fit results
	Figure 5a
	Ca2+ mobilization, GnRH1 receptor, GnRH
	Endocrinology. 1992 Aug;131(2):925-32
	Fit to equation 8					Fit to Precursor depletion & response degradation to steady-state, max A
	Parameter	Fitted value	Std. error	% CV		Parameter	Fitted value	Std. error	% CV		kDobs=kD+kR MA=kTau*kR/(kDobs*kDEP) MB=kDEP/(kDEP-kDobs) MC=kDobs/(kDEP-kDobs) MD=kTau/(kDEP-kDobs) Y=if(X<X0, Baseline,Baseline + MA*(1-MB*exp(-kDobs*(X-X0))+MC*exp(-kDEP*(X-X0))) +MD*(exp(-kDobs*(X-X0))-exp(-kDEP*(X-X0))))
	X0	50.53	0.02515	0.0497724		kD	0.05168	0.0008346	1.61494
	Baseline	-4.176	0.9413	22.5407		kR	0.003304	0.0001164	3.523
	SteadyState	38.51	1.249	3.24331		kTau	236.2	5.234	2.21592
	D	19.39	0.6332	3.2656		kDEP	0.3685	0.01172	3.18046
	K1	0.3685	0.01172	3.18046		X0	50.53	0.02515	0.0497724
	K2	0.05498	0.0008852	1.61004		Baseline	-4.176	0.9413	22.5407
	Initial rate	236.225				R squared	0.9947
	R squared	0.9947
	Figure 5b
	ERK phosphorylation, LPA
	J Biol Chem. 2005 Sep 16;280(37):32157-67
	Fit to equation 4
	Parameter	Fitted value	Std. error	% CV
	SteadyState	6.381	NA	NA
	D	4.286	NA	NA
	K1	0.3054	NA	NA
	K2	0.1273	NA	NA
	Baseline	1	NA	NA
	Initial rate	5.68315
	R squared	0.9387
	Note: Robust regression fit used - see picture at right
	Regular "Least squares regression" gave ambiguous fit - see below
	See https://www.graphpad.com/guides/prism/8/curve-fitting/reg_fit_tab_2.htm?q=robust
	Note: Baseline constrained to be 1
	Least squares regression fit
	Parameter	Fitted value	Std. error	% CV
	SteadyState	6.237	0.4471	7.16851
	D	~ 13400	~ 47942163635	NA
	K1	~ 0.1816	~ 78.99	NA
	K2	~ 0.1816	~ 78.94	NA
	Baseline	1	NA	NA
	R squared	0.9387
	Figure 5c
	PKC, AT1 receptor, AngII
	Sci Signal. 2018 Dec 4;11(559)
	Fit to equation 8
	Parameter	Fitted value	Std. error	% CV
	X0	0.3231	0.01146	3.54689
	Baseline	0.111	0.002521	2.27117
	SteadyState	0.03728	0.003316	8.89485
	D	5.731	0.7037	12.2788
	K1	3.194	0.4137	12.9524
	K2	0.8801	0.1186	13.4757
	Initial rate	0.527179
	R squared	0.9557
	Figure 5d
	Rho, AT1 receptor, AngII
	Sci Signal. 2018 Dec 4;11(559)
	Fit to equation 8
	Parameter	Fitted value	Std. error	% CV
	X0	0.4289	0.006509	1.5176
	Baseline	0.2025	0.004013	1.98173
	SteadyState	0.2113	0.005508	2.60672
	D	1.966	0.08156	4.14852
	K1	6.682	0.6519	9.75606
	K2	0.8798	0.1106	12.571
	Initial rate	2.59623
	R squared	0.9759
	Supplementary Figure S4
	Diacylglycerol, carbachol, HEK293 cells
	J Biomol Screen. 2013 Aug;18(7):797-806
	Fit to equation 8
	Parameter	Fitted value	Std. error
	X0	19.08	0.1902
	Baseline	103.7	1.027
	SteadyState	9.314	1.391
	D	~ 1742	~ 854463
	K1	~ 0.07828	~ 0.3329
	K2	~ 0.07694	~ 0.3258
	Initial rate	NA
	R squared	0.9952
	Ambiguous fit

### Sheet: Fig. 5a mechanism fit 
	Precursor depletion & response degradation to steady-state fit
	Figure 5a
	Ca2+ mobilization, GnRH1 receptor, GnRH
	Endocrinology. 1992 Aug;131(2):925-32
	Fit to equation 17 (see Methods)
	Parameter	Fitted value	Std. error	% CV
	kD	0.05168	0.0008346	1.61494
	kR	0.003304	0.0001164	3.523
	kTau	236.2	5.234	2.21592
	kDEP	0.3685	0.01172	3.18046
	X0	50.53	0.02515	0.0497724
	Baseline	-4.176	0.9413	22.5407
	R squared	0.9947

### Sheet: V2 cAMP time course
	V2 vasopressin receptor cAMP response kinetics, dose response
	2019-02-28
	Vasopressin
	[Ligand] (nM)	100	32	10	3.2	1	0.32	0.1	0.032	0.01
	log[Ligand] (M)	-7	-7.49485	-8	-8.49485	-9	-9.49485	-10	-10.4949	-11
	X0 (min)	3.895	4.273	3.91	4.283	3.648	4.718	3.76	4.892	2.726
	Y0 (normalized fluorescence units)	1	1	0.9996	0.9999	0.9975	1.002	0.9994	1	0.9992
	Plateau (normalized fluorescence units)	1.619	1.66	1.675	1.628	1.589	1.448	1.35	1.198	1.131
	K (min-1)	0.4485	0.3678	0.3861	0.3505	0.2769	0.2627	0.2102	0.1773	0.09776
	Span	0.619	0.66	0.6754	0.6281	0.5915	0.446	0.3506	0.198	0.1318
	K ´ Span (normalized fluorescence units.min-1)	0.277622	0.242748	0.260772	0.220149	0.163786	0.117164	0.0736961	0.0351054	0.0128848
	Oxytocin
	[Ligand] (nM)	100	32	10	3.2	1	0.32	0.1	0.032
	log[Ligand] (M)	-7	-7.49485	-8	-8.49485	-9	-9.49485	-10	-10.4949
	X0 (min)	3.904	4.317	4.078	4.532	4.327	4.355	3.789	3
	Y0 (normalized fluorescence units)	0.9994	1	0.9999	1.001	0.9999	1	0.9992	1.002
	Plateau (normalized fluorescence units)	1.74	1.703	1.632	1.604	1.487	1.313	1.186	1.103
	K (min-1)	0.3885	0.4086	0.3881	0.3887	0.301	0.3124	0.1907	0.1494
	Span	0.7406	0.703	0.6321	0.603	0.4871	0.313	0.1868	0.101
	K ´ Span (normalized fluorescence units.min-1)	0.287723	0.287246	0.245318	0.234386	0.146617	0.0977812	0.0356228	0.0150894
	2019-03-26
	Vasopressin
	[Ligand] (nM)	100	32	10	3.2	1	0.32	0.1	0.032	0.01
	log[Ligand] (M)	-7	-7.49485	-8	-8.49485	-9	-9.49485	-10	-10.4949	-11
	X0 (min)	3.858	4.152	3.818	4.07	3.666	3.752	2.839	2.285	3.177
	Y0 (normalized fluorescence units)	0.9979	1	0.9983	0.9999	0.9979	0.9997	0.9912	0.9948	1.002
	Plateau (normalized fluorescence units)	1.383	1.439	1.417	1.398	1.357	1.304	1.273	1.212	1.137
	K (min-1)	0.5693	0.5181	0.4161	0.3802	0.2832	0.2092	0.1572	0.09758	0.1058
	Span	0.3851	0.439	0.4187	0.3981	0.3591	0.3043	0.2818	0.2172	0.135
	K ´ Span (normalized fluorescence units.min-1)	0.219237	0.227446	0.174221	0.151358	0.101697	0.0636596	0.044299	0.0211944	0.014283
	Oxytocin
	[Ligand] (nM)	100	32	10	3.2	1	0.32	0.1	0.032
	log[Ligand] (M)	-7	-7.49485	-8	-8.49485	-9	-9.49485	-10	-10.4949
	X0 (min)	3.789	4.194	4	4.276	3.944	4.03	3.8	1.095
	Y0 (normalized fluorescence units)	0.9979	0.9999	1.001	1	0.9994	0.9999	1.002	0.9905
	Plateau (normalized fluorescence units)	1.464	1.431	1.366	1.366	1.321	1.222	1.175	1.14
	K (min-1)	0.4202	0.4409	0.4577	0.3749	0.3202	0.3165	0.1406	0.06967
	Span	0.4661	0.4311	0.365	0.366	0.3216	0.2221	0.173	0.1495
	K ´ Span (normalized fluorescence units.min-1)	0.195855	0.190072	0.167061	0.137213	0.102976	0.0702946	0.0243238	0.0104157
	2019-03-29
	Vasopressin
	[Ligand] (nM)	100	32	10	3.2	1	0.32	0.1	0.032	0.01
	log[Ligand] (M)	-7	-7.49485	-8	-8.49485	-9	-9.49485	-10	-10.4949	-11
	X0 (min)	4.162	4.757	4.34	4.633	4.22	4.69	4.502	4.703	4.221
	Y0 (normalized fluorescence units)	1	1	0.9999	1	0.9999	1	1	1	1
	Plateau (normalized fluorescence units)	1.529	1.583	1.571	1.513	1.54	1.425	1.364	1.218	1.128
	K (min-1)	0.484	0.5449	0.3843	0.3547	0.3072	0.3069	0.2493	0.1633	0.1337
	Span	0.529	0.583	0.5711	0.513	0.5401	0.425	0.364	0.218	0.128
	K ´ Span (normalized fluorescence units.min-1)	0.256036	0.317677	0.219474	0.181961	0.165919	0.130433	0.0907452	0.0355994	0.0171136
	Oxytocin
	[Ligand] (nM)	100	32	10	3.2	1	0.32	0.1	0.032
	log[Ligand] (M)	-7	-7.49485	-8	-8.49485	-9	-9.49485	-10	-10.4949
	X0 (min)	4.109	4.743	4.378	4.927	5.078	5.369	4.902	5.823
	Y0 (normalized fluorescence units)	1	0.9999	1	0.9999	1.002	1	0.9999	1.002
	Plateau (normalized fluorescence units)	1.552	1.559	1.534	1.485	1.362	1.286	1.148	1.054
	K (min-1)	0.3421	0.4126	0.4132	0.4106	0.4812	0.4009	0.3668	0.3199
	Span	0.552	0.5591	0.534	0.4851	0.36	0.286	0.1481	0.052
	K ´ Span (normalized fluorescence units.min-1)	0.188839	0.230685	0.220649	0.199182	0.173232	0.114657	0.0543231	0.0166348

### Sheet: V2 arrestin time course
	V2 receptor arrestin recruitment kinetics, dose response
	2019-02-28
	Vasopressin
	[Ligand] (uM)	32	10	3.2	1	0.32	0.1	0.032
	log[Ligand] (M)	-4.49485	-5	-5.49485	-6	-6.49485	-7	-7.49485
	X0 (min)	4.491	4.816	4.466	5.164	5.22	5.803	5.717
	Y0 (normalized fluorescence units)	-5.556e-05	0.00015	-5.556e-05	0.0009545	0.001682	0.001042	0.0005833
	Plateau (normalized fluorescence units)	0.207	0.2068	0.1883	0.1997	0.1851	0.2053	0.2141
	K (min-1)	0.2663	0.2774	0.2593	0.2886	0.2435	0.132	0.05356
	Span	0.207056	0.20665	0.188356	0.198745	0.183418	0.204258	0.213517
	K ´ Span (normalized fluorescence units.min-1)	0.0551389	0.0573247	0.0488406	0.057358	0.0446623	0.0269621	0.011436
	Oxytocin
	[Ligand] (uM)	32	10	3.2	1	0.32	0.1
	log[Ligand] (M)	-4.49485	-5	-5.49485	-6	-6.49485	-7
	X0 (min)	4.164	4.396	4.324	4.676	4.274	5.067
	Y0 (normalized fluorescence units)	2.778e-05	-2.778e-05	2.778e-05	0.0007	-2.778e-05	-0.0006818
	Plateau (normalized fluorescence units)	0.2031	0.1909	0.183	0.1704	0.1577	0.1431
	K (min-1)	0.1739	0.1988	0.1641	0.1476	0.08011	0.03133
	Span	0.203072	0.190928	0.182972	0.1697	0.157728	0.143782
	K ´ Span (normalized fluorescence units.min-1)	0.0353143	0.0379564	0.0300257	0.0250477	0.0126356	0.00450468
	2019-03-26
	Vasopressin
	[Ligand] (uM)	32	10	3.2	1	0.32	0.1	0.032
	log[Ligand] (M)	-4.49485	-5	-5.49485	-6	-6.49485	-7	-7.49485
	X0 (min)	5.154	5.273	5.156	5.755	5.656	6.384	7.808
	Y0 (normalized fluorescence units)	0.0002273	0.0002727	-9.091e-05	-0.0004167	0.001667	0.0005385	-0.001531
	Plateau (normalized fluorescence units)	0.09656	0.1049	0.07184	0.08304	0.06088	0.07469	0.03975
	K (min-1)	0.5481	0.5294	0.579	0.6196	0.5762	0.3652	0.2939
	Span	0.0963327	0.104627	0.0719309	0.0834567	0.059213	0.0741515	0.041281
	K ´ Span (normalized fluorescence units.min-1)	0.0528	0.0553897	0.041648	0.0517098	0.0341185	0.0270801	0.0121325
	Oxytocin
	[Ligand] (uM)	32	10	3.2	1	0.32	0.1
	log[Ligand] (M)	-4.49485	-5	-5.49485	-6	-6.49485	-7
	X0 (min)	4.311	4.43	4.547	5.334	4.455	4.958
	Y0 (normalized fluorescence units)	-0.0001111	5.556e-05	0.0007	0.002227	5.556e-05	-0.00015
	Plateau (normalized fluorescence units)	0.1295	0.1295	0.1047	0.09651	0.0922	0.06536
	K (min-1)	0.2302	0.2119	0.2514	0.2284	0.1104	0.0763
	Span	0.129611	0.129444	0.104	0.094283	0.0921444	0.06551
	K ´ Span (normalized fluorescence units.min-1)	0.0298365	0.0274293	0.0261456	0.0215342	0.0101727	0.00499841
	2019-03-29
	Vasopressin
	[Ligand] (uM)	32	10	3.2	1	0.32	0.1	0.032
	log[Ligand] (M)	-4.49485	-5	-5.49485	-6	-6.49485	-7	-7.49485
	X0 (min)	4.639	4.412	4.72	5.106	4.463	5.57	4.81
	Y0 (normalized fluorescence units)	0.001	-0.0001667	0.00145	0.001773	-2.181e-08	0.001292	0.0001
	Plateau (normalized fluorescence units)	0.1683	0.166	0.1497	0.1424	0.1443	0.1485	0.1533
	K (min-1)	0.3038	0.2563	0.2945	0.3171	0.2565	0.2097	0.05617
	Span	0.1673	0.166167	0.14825	0.140627	0.1443	0.147208	0.1532
	K ´ Span (normalized fluorescence units.min-1)	0.0508257	0.0425885	0.0436596	0.0445928	0.037013	0.0308695	0.00860524
	Oxytocin
	[Ligand] (uM)	32	10	3.2	1	0.32	0.1	0.0317827
	log[Ligand] (M)	-4.49485	-5	-5.49485	-6	-6.49485	-7	-7.49781
	X0 (min)	4.241	4.709	4.457	4.797	4.416	4.876	0.5
	Y0 (normalized fluorescence units)	2.341e-10	-5e-05	5.556e-05	0.00045	0.0001111	0.0006	-0.00159
	Plateau (normalized fluorescence units)	0.1791	0.1781	0.1331	0.1526	0.1507	0.1556	0.05418
	K (min-1)	0.2055	0.2062	0.1945	0.1554	0.09711	0.04254	0.04437
	Span	0.1791	0.17815	0.133044	0.15215	0.150589	0.155	0.05577
	K ´ Span (normalized fluorescence units.min-1)	0.036805	0.0367345	0.0258771	0.0236441	0.0146237	0.0065937	0.00247451

### Sheet: V2 IR dose response
	V2 vasopressin receptor cAMP and arrestin initial dose response results summary
	cAMP
	Vasopressin
	Date	2019-02-28	2019-03-26	2019-03-29	Mean	Std dev	n	SEM	KA (nM)
	kTau (NFU.min-1)	0.2766	0.2488	0.2579	0.2611	0.0141736	3	0.00818311	0.697303
	pKA	9.30706	8.767	9.39567	9.15658	0.340277	3	0.196459
	Hill slope	0.6994	0.5893	0.5776	0.6221	0.0671989	3	0.0387973
	kTau (% of vasopressin)	100	100	100	100	0	3	0
	Oxytocin
	Date	2019-02-28	2019-03-26	2019-03-29	Mean	Std dev	n	SEM	KA (nM)
	kTau (NFU.min-1)	0.2925	0.2018	0.2139	0.236067	0.0492457	3	0.028432	0.61067
	pKA	9.07386	9.00344	9.56527	9.21419	0.306075	3	0.176712
	Hill slope	0.8522	0.7309	1.132	0.905033	0.205703	3	0.118763
	kTau (% of vasopressin)	105.7	81.1	82.9	89.9	13.7128	3	7.91707
	Arrestin
	Vasopressin
	Date	2019-02-28	2019-03-26	2019-03-29	Mean	Std dev	n	SEM	KA (nM)
	kTau (NFU.min-1)	0.05526	0.05274	0.04531	0.0511033	0.00517297	3	0.00298662	92.6789
	pKA	7.00705	6.94692	7.14509	7.03302	0.101603	3	0.0586607
	Hill slope	1.298	0.857	1.425	1.19333	0.298115	3	0.172117
	kTau (% of vasopressin)	100	100	100	100	0	3	0
	Oxytocin
	Date	2019-02-28	2019-03-26	2019-03-29	Mean	Std dev	n	SEM	KA (nM)
	kTau (NFU.min-1)	0.0369	0.02924	0.03951	0.0352167	0.00533792	3	0.00308185	583.844
	pKA	6.24795	6.32514	6.12802	6.2337	0.0993296	3	0.0573479
	Hill slope	1.106	1.153	0.7402	0.999733	0.225988	3	0.130474
	kTau (% of vasopressin)	66.8	55.4	87.3	69.8333	16.1649	3	9.3328
